# Restoration of the Functional *nif* Gene Cluster by Seven Excision and Two Inversion Events during Heterocyst Development in the Nitrogen-Fixing Cyanobacterium *Calothrix* sp. NIES-4101

**DOI:** 10.1101/2023.12.11.571196

**Authors:** Kazuma Uesaka, Mari Banba, Sotaro Chiba, Yuichi Fujita

**Author notes:** Corresponding Author: Y. Fujita Graduate School of Bioagricultural Sciences, Nagoya University Furo-cho, **Chikusa-ku**, Nagoya **464-8601 **. equally contributed (Kazuma Uesaka, Mari Banba).

## Abstract

In the genome of the heterocystous cyanobacterium *Calothrix* sp. NIES-4101 (NIES-4101), the four genes essential for nitrogen fixation (*nifB*, *nifH*, *nifD*, and *nifK*) are highly fragmented into 13 parts in a 350-kb chromosomal region, and four of these parts are encoded in the reverse strand. Such a complex fragmentation feature makes it difficult to restore the intact *nifBHDK* genes by the excision mechanism found in the *nifD* gene of the *Anabaena* sp. PCC 7120 heterocyst. To examine the nitrogen-fixing ability of NIES-4101, we confirmed that NIES-4101 grew well on combined nitrogen-free medium and showed high nitrogenase activity, which strongly suggested that the complete *nifBHDK* genes are restored by a complex recombination process in heterocysts. Next, we resequenced the genome prepared from cells grown under nitrogen-fixing conditions. Two contigs covering the complete *nifHDK* and *nifB* genes were found by *de novo* assembly of the sequencing reads. In addition, DNA fragments covering the *nifBHDK* operon were successfully amplified by PCR. We propose that the process of *nifBHDK* restoration occurs as follows. First, the *nifD-nifK* genes are restored by four excision events. Then the complete *nifH* and *nifB* genes are restored by two excision events followed by two successive inversion events between the inverted repeat sequences and one excision event, forming the functional *nif* gene cluster, *nifB-fdxN-nifS-nifU-nifH-nifD-nifK*. All genes coding recombinases responsible for these nine recombination events are located close to the terminal repeat sequences. The restoration of the *nifBHDK* genes in NIES-4101 is the most complex genome reorganization reported in heterocystous cyanobacteria.
