## Supplementary Table S1 for "Restoration of the Functional *nif* Gene Cluster by Seven Excision and Two Inversion Events during Heterocyst Development in the Nitrogen-Fixing Cyanobacterium *Calothrix* sp. NIES-4101"

### Sheet: Supplementary1
Supplementary Table S1. List of possible site-specific recombinases in NIES-4101.
Location of the gene1	Start	End	Strandness	Protein length	Locus_tag	Protein_id	Recombinase family	Adjacent ORF	Recognition site	Ratio of reads that support a heterocyst out of all the reads.	Number of reads supporting the genome of the heterocysts.	Number of reads supporting the genome of the vegetative cells.	BLASTp best hit (Swiss-Prot)	BLASTp best hit (PDB100)
chr	46312	47349	+	345	NIES4101_28770	BAZ36956.1	Tyrosine Recombinases	N/A	N/A	N/A	N/A	N/A	27% (7..332aa) ; NifD element site-specific recombinase [Nostoc sp. PCC 7120 = FACHB-418]	no hit
chr	479960	480487	+	175	NIES4101_32710	BAZ37350.1	N/A	N/A	N/A	N/A	N/A	N/A	79% (34..174aa) ; Putative pre-16S rRNA nuclease [Trichormus variabilis ATCC 29413]	36% (40-151aa) ; Putative pre-16S rRNA nuclease
chr	1074278	1075603	+	441	NIES4101_38090	BAZ37883.1	Serine Recombinases	N/A	N/A	N/A	N/A	N/A	no hit	24% (135..426aa) ; Chain A, Putative integrase
chr	2067266	2068483	-	405	NIES4101_46040	BAZ38664.1	Tyrosine Recombinases	N/A	N/A	N/A	N/A	N/A	27% (21..383aa) ; HupL element site-specific recombinase [Nostoc sp. PCC 7120 = FACHB-418]	no hit
chr	2939583	2940653	+	356	NIES4101_53180	BAZ39365.1	Tyrosine Recombinases	N/A	N/A	N/A	N/A	N/A	28% (7..339aa) ; NifD element site-specific recombinase [Nostoc sp. PCC 7120 = FACHB-418]	no hit
chr	3000237	3001079	+	280	NIES4101_54010	BAZ39448.1	Tyrosine Recombinases	N/A	N/A	N/A	N/A	N/A	32% (13..271aa) ; Tyrosine recombinase XerD [Rickettsia prowazekii str. Madrid E]	31% (11..267aa) ; Chain A, SITE-SPECIFIC RECOMBINASE XERD
chr	3101861	3103333	+	490	NIES4101_54850	BAZ39531.1	Tyrosine Recombinases	N/A	N/A	N/A	N/A	N/A	36% (59..479aa) ; HupL element site-specific recombinase [Nostoc sp. PCC 7120 = FACHB-418]	no hit
chr	3888547	3890085	-	512	NIES4101_61270	CnXisF	Serine Recombinases	hypF-I	Inverted repeat	0.0128205	2	156	no hit	30% (4-162aa) ; Chain A, Transposon gamma-delta resolvase
chr	3899958	3901106	+	382	NIES4101_61360	CnXisS1	Tyrosine Recombinases	hupS-I	direct repeat	0.0342857	6	175	27% (8..348aa) ; NifD element site-specific recombinase [Nostoc sp. PCC 7120 = FACHB-418]	no hit
chr	3926993	3928348	+	451	NIES4101_61660	CnXisS2	Serine Recombinases	hupS-II	direct repeat	N/A	N/A	N/A	26% (2..288aa) ; Stage IV sporulation protein CA [Bacillus subtilis subsp. subtilis str. 168]	31% (6-126aa) ; Chain A, TP901-1 Integrase
chr	3928588	3929508	+	306	NIES4101_61670	CnXisS3	Tyrosine Recombinases	hupS-II	direct repeat	N/A	N/A	N/A	25% (1..286aa) ; NifD element site-specific recombinase [Nostoc sp. PCC 7120 = FACHB-418]	no hit
chr	4132393	4133880	-	495	NIES4101_63590	CnXisL	Tyrosine Recombinases	hupL-II	direct repeat	0.00636943	1	157	86% (1..491aa) ; HupL element site-specific recombinase [Nostoc sp. PCC 7120 = FACHB-418]	no hit
chr	4149921	4151471	+	516	NIES4101_63790	CnXisK	Serine Recombinases	nifK-II	direct repeat	0.0275862	4	145	no hit	no hit
chr	4160347	4161660	+	437	NIES4101_63880	CnXisD3	Tyrosine Recombinases	nifD-IV	direct repeat	0.0546875	7	128	82% (1..435aa) ; NifD element site-specific recombinase [Nostoc sp. PCC 7120 = FACHB-418]	no hit
chr	4225011	4226354	-	447	NIES4101_64580	CnXisD2	Serine Recombinases	nifD-II	direct repeat	0.0522388	7	134	35% (1..178aa) ; Transposon Tn552 resolvase [Staphylococcus aureus]	no hit
chr	4227085	4228425	-	446	NIES4101_64600	CnXisD1	Serine Recombinases	nifD-II	direct repeat	0.0236686	4	169	35% (1..131aa) ; Transposon Tn552 DNA-invertase BinR [Staphylococcus aureus]	no hit
chr	4384966	4386294	-	442	NIES4101_66070	CnXisH2	Serine Recombinases	nifH-IV	direct repeat | Inverted repeat	0.031746	6	189	28% (1..182aa) ; Transposon Tn552 resolvase [Staphylococcus aureus]	no hit
chr	4394204	4395613	-	469	NIES4101_66140	CnXisB1	Serine Recombinases	nifB-II	direct repeat	0.0648649	12	185	no hit	no hit
chr	4479100	4480665	-	521	NIES4101_66870	CnXisB2	Serine Recombinases	nifB-III	direct repeat | Inverted repeat	0.0444444	8	180	28% (12..153aa) ; DNA-invertase [Salmonella enterica subsp. enterica serovar Abortusequi]	no hit
chr	4497930	4499276	+	448	NIES4101_67070	CnXisH1	Serine Recombinases	nifH-II	direct repeat	0.0785714	11	140	32% (3..147aa) ; DNA-invertase hin [Salmonella enterica subsp. enterica serovar Typhimurium str. LT2]	no hit
chr	4499650	4501059	+	469	NIES4101_67090	CnXisH3	Serine Recombinases	nifH-II	direct repeat | Inverted repeat	0.0210084	5	238	25% (10..322aa) ; Stage IV sporulation protein CA [Bacillus subtilis subsp. subtilis str. 168]	no hit
chr	5323075	5324451	+	458	NIES4101_73970	CnXisA1	Serine Recombinases	coxA-1	direct repeat	0.025	4	160	37% (1..140aa) ; Site-specific recombinase [Enterobacteria phage P7]	33% (3-95aa) ; Crystal structure of putative DNA binding protein from Methanocaldococcus jannaschii
chr	5347242	5348792	-	516	NIES4101_74330	CnXisA2	Serine Recombinases	coxA-III	direct repeat	N/A	N/A	N/A	no hit	no hit
chr	6507629	6509056	+	475	NIES4101_83640	BAZ42395.1	Serine Recombinases	N/A	N/A	N/A	N/A	N/A	26% (4..146aa) ; Resolvase [Clostridium perfringens]	no hit
AP018275.1	28031	28534	-	167	NIES4101_25220	BAZ36603.1	N/A	N/A	N/A	N/A	N/A	N/A	32% (2..151aa) ; Site-specific recombinase PinE [Escherichia coli K-12]	no hit
AP018275.1	52759	53343	-	194	NIES4101_25520	BAZ36633.1	Tyrosine Recombinases	N/A	N/A	N/A	N/A	N/A	33% (131..313aa) ; Tyrosine recombinase XerA [Pyrococcus furiosus DSM 3638]	37% (51..185aa) ; Chain A, Probable Tyrosine Recombinase Xerc-like
1 chr indicates a chromosome-encoded gene. Plasmid name is shown for a plasmid-encoded gen. NIES-4101 has five plasmids.
