## Supplementary Table S2 for "Restoration of the Functional *nif* Gene Cluster by Seven Excision and Two Inversion Events during Heterocyst Development in the Nitrogen-Fixing Cyanobacterium *Calothrix* sp. NIES-4101"

### Sheet: Supplementary2 
Supplementary Table S2. All versus all pairwise comparison of site-specific recombinases in NIES-4101 and other recominases.1
	NIES-4101 BAZ36956.1	NIES-4101 BAZ37350.1	NIES-4101 BAZ38664.1	NIES-4101 BAZ39365.1	NIES-4101 BAZ39531.1	NIES-4101 CnXisF	NIES-4101 CnXisS1	NIES-4101 CnXisS2	NIES-4101 CnXisS3	NIES-4101 CnXisL	NIES-4101 CnXisK	NIES-4101 CnXisD3	NIES-4101 CnXisD2	NIES-4101 CnXisD1	NIES-4101 CnXisH2	NIES-4101 CnXisB1	NIES-4101 CnXisB2	NIES-4101 CnXisH1	NIES-4101 CnXisH3	NIES-4101 CnXisA1	NIES-4101 CnXisA2	NIES-4101 BAZ42395.1	NIES-4101 BAZ36603.1	NIES-4101 BAZ37883.1	NIES-4101 BAZ39448.1	NIES-4101 BAZ36633.1	A.7120 XisF	A.7120 XisA	A.7120 XisC	Bacillus subtilis SpoIVCA	Pyrococcus abyssi XerA	E. coli prophage integrase IntR	Lambda phase Integrase WP_000040852.1	Plectonema cf radiosum LEGE 06105 WP_008231949.1.1	Calothrix sp. NIES-3974 BAZ06548.1	Fischerella sp. PCC 9339 WP_017312634.1	Calothrix sp. PCC 6303 AFY99329.1	Rivularia sp. PCC 7116 AFY58629.1
NIES-4101 BAZ36956.1	100	12	27.2464	25.2174	17.3913	12.7536	39.1304	11.3043	85.6209	15.0725	11.3043	20	10.4348	10.7246	10.1449	9.85507	11.5942	11.3043	11.8841	10.7246	11.5942	10.1449	12.5748	11.3043	11.4286	12.3711	11.0145	19.1304	17.3913	11.3043	11.8881	11.3043	11.8841	10.4348	9.56522	11.0145	18.8406	19.7101
NIES-4101 BAZ37350.1	12	100	13.1429	12	13.7143	14.2857	14.8571	13.1429	12	14.8571	13.7143	14.2857	14.2857	12	13.7143	13.1429	13.7143	12.5714	14.8571	15.4286	14.2857	13.1429	12.5748	13.7143	11.4286	10.8571	14.2857	13.1429	14.2857	13.7143	13.7143	12.5714	14.2857	14.8571	14.2857	14.2857	13.1429	14.2857
NIES-4101 BAZ38664.1	27.2464	13.1429	100	23.8764	19.2593	12.0988	25.9162	10.6173	31.0458	17.284	12.3457	21.7284	12.0988	9.38272	11.8519	10.8642	10.3704	9.62963	10.8642	10.6173	10.1235	9.87654	10.1796	10.6173	14.6429	11.8557	11.1111	17.284	13.3333	11.1111	14.3357	12.5926	11.5169	10.8642	11.6049	11.1111	20.2469	20
NIES-4101 BAZ39365.1	25.2174	12	23.8764	100	17.9775	10.9551	22.4719	9.83146	26.4706	20.2247	12.9213	18.2584	10.6742	11.236	11.236	12.0787	10.6742	11.5169	11.236	10.6742	14.3258	10.1124	14.3713	10.9551	11.4286	11.8557	10.6742	20.2247	16.0112	10.6742	13.2867	10.1124	10.9551	12.0787	11.236	12.6404	16.2921	16.573
NIES-4101 BAZ39531.1	17.3913	13.7143	19.2593	17.9775	100	10.6122	20.6806	10.8647	20.915	24.898	10.8163	27.46	10.5145	10.7623	9.27602	9.38166	9.38776	11.3839	10.2345	11.3537	10.6122	9.68421	11.976	11.1111	12.8571	14.9485	9.79592	25.2119	25.7143	10.4082	12.5874	11.9221	11.5169	9.89474	10.4701	10.245	26.5589	27.5294
NIES-4101 CnXisF	12.7536	14.2857	12.0988	10.9551	10.6122	100	10.4712	23.0599	11.7647	10.101	33.7891	10.5263	22.3714	17.713	17.8733	15.7783	26.9531	16.5179	14.4989	13.5371	39.0625	14.1053	14.9701	13.8322	11.7857	10.8247	32.2266	9.95763	10.241	10.6	13.6364	9.97567	11.236	16	21.3675	19.3764	9.93072	10.3529
NIES-4101 CnXisS1	39.1304	14.8571	25.9162	22.4719	20.6806	10.4712	100	10.4712	40.8497	15.7068	11.5183	19.6335	11.2565	11.7801	10.733	10.4712	11.2565	10.4712	10.733	10.4712	13.089	10.9948	12.5748	10.2094	12.8571	13.9175	12.0419	20.9424	15.1832	9.68586	12.9371	11.7801	13.4831	9.68586	10.733	11.2565	17.0157	20.4188
NIES-4101 CnXisS2	11.3043	13.1429	10.6173	9.83146	10.8647	23.0599	10.4712	100	10.4575	11.0865	21.7295	10.2975	28.8591	28.0269	28.0543	21.0643	22.6164	27.9018	21.7295	28.6031	18.847	17.0732	12.5748	13.6054	14.2857	10.3093	19.9557	9.7561	9.97783	17.0732	11.8881	10.9489	10.6742	21.286	35.6984	34.7439	10.6236	11.0588
NIES-4101 CnXisS3	85.6209	12	31.0458	26.4706	20.915	11.7647	40.8497	10.4575	100	17.6471	10.4575	18.9542	10.1307	10.4575	12.4183	12.4183	11.4379	11.1111	11.1111	10.7843	11.4379	11.1111	11.976	11.4379	11.7857	11.8557	10.7843	17.9739	15.6863	11.7647	13.6364	11.4379	12.4183	11.7647	10.1307	11.7647	17.9739	16.9935
NIES-4101 CnXisL	15.0725	14.8571	17.284	20.2247	24.898	10.101	15.7068	11.0865	17.6471	100	10.5051	45.5378	11.4094	11.2108	11.5385	10.661	11.3131	11.8304	10.4478	10.6987	10.7071	10.7368	12.5748	10.6576	12.1429	14.9485	10.5051	42.7966	84.0404	9.29293	15.7343	10.9489	12.6404	9.89474	9.82906	10.6904	45.4965	41.6471
NIES-4101 CnXisK	11.3043	13.7143	12.3457	12.9213	10.8163	33.7891	11.5183	21.7295	10.4575	10.5051	100	11.2128	20.5817	18.8341	18.7783	13.4328	35.4651	22.3214	12.58	20.9607	36.6279	15.5789	14.3713	14.966	11.7857	10.3093	49.8054	10.3814	10.241	12.4	12.9371	11.6788	10.9551	14.7368	22.0085	22.7171	9.69977	11.0588
NIES-4101 CnXisD3	20	14.2857	21.7284	18.2584	27.46	10.5263	19.6335	10.2975	18.9542	45.5378	11.2128	100	10.5263	10.5263	10.5263	10.2975	11.2128	11.6705	10.2975	10.984	10.7551	10.984	11.976	10.7551	14.6429	17.5258	11.4416	81.0069	46.2243	11.4416	15.3846	10.9489	11.5169	10.2975	10.7551	10.2975	80.1386	76
NIES-4101 CnXisD2	10.4348	14.2857	12.0988	10.6742	10.5145	22.3714	11.2565	28.8591	10.1307	11.4094	20.5817	10.5263	100	28.4753	29.4118	17.6734	21.0291	29.7539	17.8971	28.4116	16.7785	17.6734	14.9701	14.966	12.5	12.3711	18.5682	10.5145	10.5145	15.66	11.8881	10.219	11.236	20.1342	27.2931	28.8591	11.7783	10.8235
NIES-4101 CnXisD1	10.7246	12	9.38272	11.236	10.7623	17.713	11.7801	28.0269	10.4575	11.2108	18.8341	10.5263	28.4753	100	57.0136	17.2646	20.852	35.8744	18.1614	45.9641	19.5067	19.5067	13.1737	13.8322	12.5	12.3711	18.1614	9.86547	10.9865	15.2466	13.6364	9.73236	12.6404	18.3856	26.6816	27.5785	10.6236	11.0588
NIES-4101 CnXisH2	10.1449	13.7143	11.8519	11.236	9.27602	17.8733	10.733	28.0543	12.4183	11.5385	18.7783	10.5263	29.4118	57.0136	100	17.1946	20.362	39.819	16.7421	47.9638	18.0995	19.457	16.1677	14.059	11.7857	12.3711	18.7783	10.8597	10.6335	13.3484	11.8881	9.97567	11.236	17.8733	30.543	26.9231	10.8545	10.5882
NIES-4101 CnXisB1	9.85507	13.1429	10.8642	12.0787	9.38166	15.7783	10.4712	21.0643	12.4183	10.661	13.4328	10.2975	17.6734	17.2646	17.1946	100	16.4179	17.1875	67.3774	18.559	15.9915	27.7186	16.1677	14.7392	12.8571	13.9175	13.8593	10.2345	10.661	15.1386	11.8881	10.9489	11.236	65.2452	19.8718	15.8129	10.8545	10.5882
NIES-4101 CnXisB2	11.5942	13.7143	10.3704	10.6742	9.38776	26.9531	11.2565	22.6164	11.4379	11.3131	35.4651	11.2128	21.0291	20.852	20.362	16.4179	100	20.9821	16.2047	17.6856	24.4186	17.2632	14.9701	13.1519	11.0714	11.8557	39.1051	10.8051	10.6426	13.2	12.2378	11.1922	10.6742	14.9474	18.5897	21.1581	10.8545	10.5882
NIES-4101 CnXisH1	11.3043	12.5714	9.62963	11.5169	11.3839	16.5179	10.4712	27.9018	11.1111	11.8304	22.3214	11.6705	29.7539	35.8744	39.819	17.1875	20.9821	100	17.1875	42.8571	19.1964	14.0625	17.9641	14.966	11.7857	13.4021	18.75	11.1607	10.9375	12.9464	12.5874	10.219	10.6742	18.0804	28.5714	31.6964	11.7783	10.3529
NIES-4101 CnXisH3	11.8841	14.8571	10.8642	11.236	10.2345	14.4989	10.733	21.7295	11.1111	10.4478	12.58	10.2975	17.8971	18.1614	16.7421	67.3774	16.2047	17.1875	100	19.214	14.7122	26.226	15.5689	13.6054	12.1429	13.9175	16.2047	10.8742	10.0213	14.4989	12.5874	10.9489	10.3933	83.7953	20.2991	18.4855	10.8545	10.1176
NIES-4101 CnXisA1	10.7246	15.4286	10.6173	10.6742	11.3537	13.5371	10.4712	28.6031	10.7843	10.6987	20.9607	10.984	28.4116	45.9641	47.9638	18.559	17.6856	42.8571	19.214	100	19.214	18.7773	16.1677	16.78	10	12.8866	20.3057	12.0087	10.4803	15.0655	12.2378	10.219	10.6742	19.6507	31.441	28.9532	12.2402	10.3529
NIES-4101 CnXisA2	11.5942	14.2857	10.1235	14.3258	10.6122	39.0625	13.089	18.847	11.4379	10.7071	36.6279	10.7551	16.7785	19.5067	18.0995	15.9915	24.4186	19.1964	14.7122	19.214	100	13.6842	16.7665	11.7914	11.7857	11.8557	32.4903	10.3814	10.6426	12.4	12.5874	10.4623	11.236	15.5789	20.2991	20.7127	10.1617	10.3529
NIES-4101 BAZ42395.1	10.1449	13.1429	9.87654	10.1124	9.68421	14.1053	10.9948	17.0732	11.1111	10.7368	15.5789	10.984	17.6734	19.5067	19.457	27.7186	17.2632	14.0625	26.226	18.7773	13.6842	100	14.9701	14.059	11.7857	12.3711	18.1053	10.5932	9.68421	13.6842	13.2867	10.9489	11.236	26.7368	18.5897	18.0401	11.7783	12.7059
NIES-4101 BAZ36603.1	12.5748	12.5748	10.1796	14.3713	11.976	14.9701	12.5748	12.5748	11.976	12.5748	14.3713	11.976	14.9701	13.1737	16.1677	16.1677	14.9701	17.9641	15.5689	16.1677	16.7665	14.9701	100	12.5748	12.5748	12.5748	17.9641	13.1737	11.976	15.5689	13.7725	10.7784	13.7725	16.1677	17.3653	16.7665	11.976	11.3772
NIES-4101 BAZ37883.1	11.3043	13.7143	10.6173	10.9551	11.1111	13.8322	10.2094	13.6054	11.4379	10.6576	14.966	10.7551	14.966	13.8322	14.059	14.7392	13.1519	14.966	13.6054	16.78	11.7914	14.059	12.5748	100	12.8571	13.9175	14.059	10.6576	9.97732	13.6054	11.5385	11.1922	12.0787	15.1927	16.5533	13.3787	10.1617	9.88235
NIES-4101 BAZ39448.1	11.4286	11.4286	14.6429	11.4286	12.8571	11.7857	12.8571	14.2857	11.7857	12.1429	11.7857	14.6429	12.5	12.5	11.7857	12.8571	11.0714	11.7857	12.1429	10	11.7857	11.7857	12.5748	12.8571	100	19.5876	12.1429	15.3571	15.3571	13.2143	21.7857	12.8571	14.6429	12.1429	11.4286	13.2143	15.3571	15.7143
NIES-4101 BAZ36633.1	12.3711	10.8571	11.8557	11.8557	14.9485	10.8247	13.9175	10.3093	11.8557	14.9485	10.3093	17.5258	12.3711	12.3711	12.3711	13.9175	11.8557	13.4021	13.9175	12.8866	11.8557	12.3711	12.5748	13.9175	19.5876	100	13.4021	17.0103	15.9794	13.9175	26.8041	15.9794	13.9175	14.9485	12.3711	13.4021	17.0103	17.5258
A.7120 XisF	11.0145	14.2857	11.1111	10.6742	9.79592	32.2266	12.0419	19.9557	10.7843	10.5051	49.8054	11.4416	18.5682	18.1614	18.7783	13.8593	39.1051	18.75	16.2047	20.3057	32.4903	18.1053	17.9641	14.059	12.1429	13.4021	100	10.1695	10.241	13.4	14.3357	10.9489	11.236	16.4211	20.7265	17.3719	11.7783	11.0588
A.7120 XisA	19.1304	13.1429	17.284	20.2247	25.2119	9.95763	20.9424	9.7561	17.9739	42.7966	10.3814	81.0069	10.5145	9.86547	10.8597	10.2345	10.8051	11.1607	10.8742	12.0087	10.3814	10.5932	13.1737	10.6576	15.3571	17.0103	10.1695	100	43.2203	11.0169	14.6853	10.7056	12.3596	9.95763	9.82906	10.4677	79.2148	77.4118
A.7120 XisC	17.3913	14.2857	13.3333	16.0112	25.7143	10.241	15.1832	9.97783	15.6863	84.0404	10.241	46.2243	10.5145	10.9865	10.6335	10.661	10.6426	10.9375	10.0213	10.4803	10.6426	9.68421	11.976	9.97732	15.3571	15.9794	10.241	43.2203	100	10.0402	15.3846	10.7056	12.0787	10.5263	10.6838	9.79955	45.9584	42.3529
Bacillus subtilis SpoIVCA	11.3043	13.7143	11.1111	10.6742	10.4082	10.6	9.68586	17.0732	11.7647	9.29293	12.4	11.4416	15.66	15.2466	13.3484	15.1386	13.2	12.9464	14.4989	15.0655	12.4	13.6842	15.5689	13.6054	13.2143	13.9175	13.4	11.0169	10.0402	100	12.9371	10.219	11.236	14.7368	13.8889	15.5902	11.0854	11.0588
Pyrococcus abyssi XerA	11.8881	13.7143	14.3357	13.2867	12.5874	13.6364	12.9371	11.8881	13.6364	15.7343	12.9371	15.3846	11.8881	13.6364	11.8881	11.8881	12.2378	12.5874	12.5874	12.2378	12.5874	13.2867	13.7725	11.5385	21.7857	26.8041	14.3357	14.6853	15.3846	12.9371	100	13.6364	15.035	12.5874	12.2378	13.6364	14.3357	15.3846
E. coli prophage integrase IntR	11.3043	12.5714	12.5926	10.1124	11.9221	9.97567	11.7801	10.9489	11.4379	10.9489	11.6788	10.9489	10.219	9.73236	9.97567	10.9489	11.1922	10.219	10.9489	10.219	10.4623	10.9489	10.7784	11.1922	12.8571	15.9794	10.9489	10.7056	10.7056	10.219	13.6364	100	12.0787	9.73236	11.9221	10.9489	11.4355	11.6788
Lambda phage integrase WP_000040852.1	11.8841	14.2857	11.5169	10.9551	11.5169	11.236	13.4831	10.6742	12.4183	12.6404	10.9551	11.5169	11.236	12.6404	11.236	11.236	10.6742	10.6742	10.3933	10.6742	11.236	11.236	13.7725	12.0787	14.6429	13.9175	11.236	12.3596	12.0787	11.236	15.035	12.0787	100	11.236	11.5169	11.5169	11.236	11.7978
Plectonema cf radiosum LEGE 06105 WP_008231949.1.1	10.4348	14.8571	10.8642	12.0787	9.89474	16	9.68586	21.286	11.7647	9.89474	14.7368	10.2975	20.1342	18.3856	17.8733	65.2452	14.9474	18.0804	83.7953	19.6507	15.5789	26.7368	16.1677	15.1927	12.1429	14.9485	16.4211	9.95763	10.5263	14.7368	12.5874	9.73236	11.236	100	19.2308	19.3764	10.3926	9.64706
Calothrix sp. NIES-3974 BAZ06548.1	9.56522	14.2857	11.6049	11.236	10.4701	21.3675	10.733	35.6984	10.1307	9.82906	22.0085	10.7551	27.2931	26.6816	30.543	19.8718	18.5897	28.5714	20.2991	31.441	20.2991	18.5897	17.3653	16.5533	11.4286	12.3711	20.7265	9.82906	10.6838	13.8889	12.2378	11.9221	11.5169	19.2308	100	36.7483	11.3164	10.8235
Fischerella sp. PCC 9339 WP_017312634.1	11.0145	14.2857	11.1111	12.6404	10.245	19.3764	11.2565	34.7439	11.7647	10.6904	22.7171	10.2975	28.8591	27.5785	26.9231	15.8129	21.1581	31.6964	18.4855	28.9532	20.7127	18.0401	16.7665	13.3787	13.2143	13.4021	17.3719	10.4677	9.79955	15.5902	13.6364	10.9489	11.5169	19.3764	36.7483	100	10.1617	11.0588
Calothrix sp. PCC 6303 AFY99329.1	18.8406	13.1429	20.2469	16.2921	26.5589	9.93072	17.0157	10.6236	17.9739	45.4965	9.69977	80.1386	11.7783	10.6236	10.8545	10.8545	10.8545	11.7783	10.8545	12.2402	10.1617	11.7783	11.976	10.1617	15.3571	17.0103	11.7783	79.2148	45.9584	11.0854	14.3357	11.4355	11.236	10.3926	11.3164	10.1617	100	74.8235
Rivularia sp. PCC 7116 AFY58629.1	19.7101	14.2857	20	16.573	27.5294	10.3529	20.4188	11.0588	16.9935	41.6471	11.0588	76	10.8235	11.0588	10.5882	10.5882	10.5882	10.3529	10.1176	10.3529	10.3529	12.7059	11.3772	9.88235	15.7143	17.5258	11.0588	77.4118	42.3529	11.0588	15.3846	11.6788	11.7978	9.64706	10.8235	11.0588	74.8235	100
1 All versus all sequence comparison was performed using clustalo in Clustal Omega package with "--distmat-out --full --percent-id" option. Nine recombinases involved in the nif gene restoration are shown in bold.
