## Supplementary Table S3 for "Restoration of the Functional *nif* Gene Cluster by Seven Excision and Two Inversion Events during Heterocyst Development in the Nitrogen-Fixing Cyanobacterium *Calothrix* sp. NIES-4101"

### Sheet: supplementary3
Supplementary Table S3. Genome assembly used in this study.
							Number of full length nif genes3							Number of fragmented nif genes4
No.	GenBank ID	Organism Name	Habitat1	Section2	Genome size	Assembly level	nifH	nifD	nifK	nifE	nifN	nifB		nifH	nifD	nifK	nifE	nifN	nifB	GTDB taxonomy (Release 207)
1	GCA_000204075.1	Trichormus variabilis ATCC 29413 (Anabaena variabilis ATCC 29413)	Others	IV	7.1 Mb	Complete	+++++	+	++	+++	++	++			++					d__Bacteria; p__Cyanobacteriota;c__Cyanobacteriia;o__Cyanobacteriales;f__Nostocaceae;g__Trichormus;s__Trichormus variabilis
2	GCA_000009705.1	Nostoc sp. PCC 7120 (FACHB-418)	Freshwater	IV	7.2 Mb	Complete	++		+	+	+	+			++					d__Bacteria; p__Cyanobacteriota;c__Cyanobacteriia;o__Cyanobacteriales;f__Nostocaceae;g__Trichormus;s__Trichormus sp000009705
3	GCA_000317285.1	Chlorogloeopsis fritschii PCC 6912	Freshwater	V	7.8 Mb	Contig	++		+	+	+	+			++					d__Bacteria; p__Cyanobacteriota;c__Cyanobacteriia;o__Cyanobacteriales;f__Nostocaceae;g__Chlorogloeopsis;s__Chlorogloeopsis fritschii
4	GCA_000517105.1	Fischerella sp. PCC 9605	Terrestrial	V	8.1 Mb	Scaffold	+	+	+	+	+	+								d__Bacteria; p__Cyanobacteriota;c__Cyanobacteriia;o__Cyanobacteriales;f__Nostocaceae;g__Fischerella;s__Fischerella sp000517105
5	GCA_002368315.1	Fischerella sp. NIES-4106	Terrestrial	V	7.3 Mb	Chromosome	+	+		++	+	+		+++		++				d__Bacteria; p__Cyanobacteriota;c__Cyanobacteriia;o__Cyanobacteriales;f__Nostocaceae;g__Fischerella;s__Fischerella sp002368315
6	GCA_000447295.1	Fischerella sp. PCC 9431	Unknown	V	7.2 Mb	Scaffold	+		+	+	+	+			++					d__Bacteria; p__Cyanobacteriota;c__Cyanobacteriia;o__Cyanobacteriales;f__Nostocaceae;g__Fischerella;s__Fischerella sp000447295
7	GCA_000315585.1	Fischerella sp. PCC 9339	Unknown	V	8.0 Mb	Scaffold	++			+	+	+			++	++				d__Bacteria; p__Cyanobacteriota;c__Cyanobacteriia;o__Cyanobacteriales;f__Nostocaceae;g__Fischerella;s__Fischerella prolifica
8	GCA_000317205.1	Fischerella muscicola PCC 7414	Thermal springs	V	6.9 Mb	Contig	++	+	+	+	+	+								d__Bacteria; p__Cyanobacteriota;c__Cyanobacteriia;o__Cyanobacteriales;f__Nostocaceae;g__Fischerella;s__Fischerella muscicola
9	GCA_001548455.1	Fischerella sp. NIES-3754	Thermal springs	V	5.8 Mb	Complete	+	+	+	+	+	+								d__Bacteria; p__Cyanobacteriota;c__Cyanobacteriia;o__Cyanobacteriales;f__Nostocaceae;g__Fischerella;s__Fischerella thermalis
10	GCA_000231365.2	Fischerella thermalis JSC-11	Thermal springs	N/A	5.4 Mb	Contig	+	+	+	+	+	+								d__Bacteria; p__Cyanobacteriota;c__Cyanobacteriia;o__Cyanobacteriales;f__Nostocaceae;g__Fischerella;s__Fischerella thermalis
11	GCA_900185595.1	Calothrix rhizosoleniae SC01	Host-associated	IV	6.0 Mb	Contig		+		+	+	+		++		++				d__Bacteria; p__Cyanobacteriota;c__Cyanobacteriia;o__Cyanobacteriales;f__Nostocaceae;g__Calothrix_A;s__Calothrix_A rhizosoleniae
12	GCA_900299445.1	Richelia intracellularis HH01	Marine, Host-associated	N/A	3.3 Mb	Contig		+	+	+	+	+		++						d__Bacteria; p__Cyanobacteriota;c__Cyanobacteriia;o__Cyanobacteriales;f__Nostocaceae;g__Richelia;s__Richelia intracellularis
13	GCA_001456025.1	Mastigocoleus testarum BC008	Marine	V	12.7 Mb	Contig	+		+	+	+	+			++					d__Bacteria; p__Cyanobacteriota;c__Cyanobacteriia;o__Cyanobacteriales;f__Nostocaceae;g__Mastigocoleus;s__Mastigocoleus testarum
14	GCA_015207665.1	Plectonema cf. radiosum LEGE 06105	Marine	N/A	7.6 MB	Contig					+	+		++++	+++	+++	++			d__Bacteria; p__Cyanobacteriota;c__Cyanobacteriia;o__Cyanobacteriales;f__Nostocaceae;g__Rivularia;s__Rivularia radiosum
15	GCA_002368095.1	Calothrix parasitica NIES-267	Marine, Host-associated	IV	9.5 Mb	Chromosome					+			++	++++	+++	++		+++	d__Bacteria; p__Cyanobacteriota;c__Cyanobacteriia;o__Cyanobacteriales;f__Nostocaceae;g__Rivularia;s__Rivularia parasitica
16	GCA_019192545.1	Rivularia sp. MS3	N/A	N/A	9.2 Mb	Contig				+	+	+		+++	++++	++				d__Bacteria; p__Cyanobacteriota;c__Cyanobacteriia;o__Cyanobacteriales;f__Nostocaceae;g__Rivularia;s__Rivularia sp019192545
17	GCA_000316665.1	Rivularia sp. PCC 7116	Marine, Host-associated	IV	8.7 Mb	Complete				+	+			++	+++++	++			++	d__Bacteria; p__Cyanobacteriota;c__Cyanobacteriia;o__Cyanobacteriales;f__Nostocaceae;g__Rivularia;s__Rivularia sp000316665
18	GCA_019359035.1	Scytonematopsis contorta HA4267-MV1	Freshwater	V	10.7 Mb	Contig	++			+	+				++	++			++	d__Bacteria; p__Cyanobacteriota;c__Cyanobacteriia;o__Cyanobacteriales;f__Nostocaceae;g__Calothrix;s__
19	GCA_000734895.2	Calothrix sp. 336/3	Freshwater	IV	6.4 Mb	Complete	++	+	+	+	+	+								d__Bacteria; p__Cyanobacteriota;c__Cyanobacteriia;o__Cyanobacteriales;f__Nostocaceae;g__Calothrix;s__Calothrix sp000734895
20	GCA_002368395.1	Calothrix sp. NIES-3974	Freshwater	IV	6.0 Mb	Complete	+				+	+			++	++	++			d__Bacteria; p__Cyanobacteriota;c__Cyanobacteriia;o__Cyanobacteriales;f__Nostocaceae;g__Calothrix;s__Calothrix sp002368395
21	GCA_000317435.1	Calothrix sp. PCC 6303	Host-associated	IV	7.0 Mb	Complete			+		+	+		++	++		++			d__Bacteria; p__Cyanobacteriota;c__Cyanobacteriia;o__Cyanobacteriales;f__Nostocaceae;g__Calothrix;s__Calothrix sp000317435
22	GCA_004296455.1	Calothrix sp. NIES-4101	Terrestrial	IV	7.6 Mb	Complete				+	+			++++	+++	++			+++	d__Bacteria; p__Cyanobacteriota;c__Cyanobacteriia;o__Cyanobacteriales;f__Nostocaceae;g__Calothrix;s__Calothrix sp004296455
23	GCA_002289455.1	Calothrix elsteri CCALA953	surface of stones in littoral	IV	7.0 Mb	Contig				+	+			+++	+++	++			++	d__Bacteria; p__Cyanobacteriota;c__Cyanobacteriia;o__Cyanobacteriales;f__Nostocaceae;g__Calothrix;s__Calothrix elsteri
24	GCA_002368415.1	Calothrix sp. NIES-4105	Terrestrial	IV	12.0 Mb	Chromosome	++	+		+	+	+		+++		++				d__Bacteria; p__Cyanobacteriota;c__Cyanobacteriia;o__Cyanobacteriales;f__Nostocaceae;g__Calothrix;s__Calothrix sp002368415
25	GCA_002368455.1	Calothrix sp. NIES-4071	Terrestrial	IV	12.0 Mb	Complete	++	+		+	+	+		+++		++				d__Bacteria; p__Cyanobacteriota;c__Cyanobacteriia;o__Cyanobacteriales;f__Nostocaceae;g__Calothrix;s__Calothrix sp002368415
26	GCA_000331305.1	Calothrix sp. PCC 7103	Host-associated	IV	11.6 Mb	Scaffold	+			+	+	+		+++	++++	++				d__Bacteria; p__Cyanobacteriota;c__Cyanobacteriia;o__Cyanobacteriales;f__Nostocaceae;g__Calothrix;s__Calothrix sp000331305
27	GCA_001904745.1	Calothrix sp. HK-06 ( NIES-2101)	N/A	IV	10.0 Mb	Scaffold	+			+	+	+			++	++				d__Bacteria; p__Cyanobacteriota;c__Cyanobacteriia;o__Cyanobacteriales;f__Nostocaceae;g__Calothrix;s__Calothrix sp001904745
28	GCA_019359675.1	Calothrix sp. FI2-JRJ7	N/A	N/A	8.7 Mb	Contig	+	+		++	++	+				++				d__Bacteria;p__Cyanobacteriota;c__Cyanobacteriia;o__Cyanobacteriales;f__Nostocaceae;g__Calothrix;s__Calothrix sp019359675
29	GCA_007830875.1	Calothrix desertica PCC 7102	N/A	IV	11.4 Mb	Scaffold	+			++	+			++++	++	++			++	d__Bacteria; p__Cyanobacteriota;c__Cyanobacteriia;o__Cyanobacteriales;f__Nostocaceae;g__Calothrix;s__Calothrix desertica
30	GCA_019973055.1	Rivularia sp. IAM M-261	N/A	N/A	11.3 Mb	Scaffold	+				+	+		+++	+++	++	++			d__Bacteria; p__Cyanobacteriota;c__Cyanobacteriia;o__Cyanobacteriales;f__Nostocaceae;g__Calothrix;s__
31	GCA_019977735.1	Calothrix sp. PCC 7716	N/A	IV	12.4 Mb	Complete	+				+			++	++	++	++		++	d__Bacteria; p__Cyanobacteriota;c__Cyanobacteriia;o__Cyanobacteriales;f__Nostocaceae;g__Calothrix;s__
1 Chen, M.Y., Teng, W.-K., Zhao, L., Hu, C.-X., Zhou, Y.-K., Han, B.-P., Song, L.-R. and Shu, W.-S. (2021) Comparative genomics reveals insights into cyanobacterial evolution and habitat adaptation. ISME J. 15: 211–227. N/A: no information available
2 N/A: Not Available
3 The number of + indicates number of the full-length genes. Blank cells indicate the presence of fragmented genes.
4 The number of + indicates number of fragments of the gene. Blank cells indicate the presence of full-length genes.
