## Supplementary Table S4 for "Restoration of the Functional *nif* Gene Cluster by Seven Excision and Two Inversion Events during Heterocyst Development in the Nitrogen-Fixing Cyanobacterium *Calothrix* sp. NIES-4101"

### Sheet: Sheet12
Supplementary Table S4. Fragmented nifHDKENB gene coding regions in the genomes used in the study.
							fragmented nif genes
No.1			genus	Assembly level	section	Genome size	nifH	nifD	nifK	nifE	nifN	nifB
1	Trichormus variabilis ATCC 29413	GCA_000204075.1	Trichormus	Complete	IV	7.1 Mb		+:4871065-4872426 (1..453aa)
								+:4883501-4883596 (454..485aa)
2	Nostoc sp. PCC 7120 (FACHB-418)	GCA_000009705.1	Trichormus	Complete	IV	7.2 Mb		-:1713263-1711902 (1..453aa)
								-:1700612-1700517 (454..485aa)
3	Chlorogloeopsis fritschii PCC 6912	GCA_000317285.1	Chlorogloeopsis	Contig	V	7.8 Mb		AJLN01000143.1_+:6720-8072 (1..450aa)
								AJLN01000143.1_+:15972-16076 (451..485aa)
4	Fischerella sp. PCC 9605	GCA_000517105.1	Fischerella	Scaffold	V	8.1 Mb
5	Fischerella sp. NIES-4106	GCA_002368315.1	Fischerella	Chromosome	V	7.3 Mb	chr_-:343519-343385 (1-48aa)		chr_-:318303-317023 (1-426aa)
							chr_-:320860-320141 (49-288aa)		chr_-:208648-208394 (427-511aa)
							chr_-:4841492-4841064 (119-261aa)
6	Fischerella sp. PCC 9431	GCA_000447295.1	Fischerella	Scaffold	V	7.2 Mb		KE650771.1_-:4812648-4811296 (1..450aa)
								KE650771.1_-:4802024-4801920 (451..485aa)
7	Fischerella sp. PCC 9339	GCA_000315585.1	Fischerella	Scaffold	V	8.0 Mb		JH992898.1_+:4458051-4458824 (1..259aa)	JH992898.1_-:4466389-4465109 (1..426aa)
								JH992898.1_-:4467255-4466578 (260..485aa)	JH992898.1_+:4472409-4472663 (427..511aa)
8	Fischerella muscicola PCC 7414	GCA_000317205.1	Fischerella	Contig	V	6.9 Mb
9	Fischerella sp. NIES-3754	GCA_001548455.1	Fischerella	Complete	V	5.8 Mb
10	Fischerella thermalis JSC-11	GCA_000231365.2	Fischerella	Contig	N/A	5.4 Mb
11	Calothrix rhizosoleniae SC01	GCA_900185595.1	Calothrix	Contig	IV	6.0 Mb	FYBH01000187.1_N.D:22278-21874 (1..135aa)		FYBH01000269.1_+:2412-3692 (1..426aa)
							FYBH01000269.1_+:65-541 (136..294aa)		FYBH01000008.1_N.D:14552-14298 (427..511aa)
12	Richelia intracellularis HH01	GCA_900299445.1	Richelia	Contig	N/A	3.3 Mb	OMJX01000014.1_+:51071-51475 (1..135aa)
							OMJX01000014.1_+:60628-61098 (136..293aa)
13	Mastigocoleus testarum BC008	GCA_001456025.1	Mastigocoleus	Contig	V	12.7 Mb		LMTZ01000125.1_+:5026-6153 (63..451aa)
								LMTZ01000125.1_+:2770-2871 (452..485aa)
14	Plectonema cf. radiosum LEGE 06105	GCA_015207665.1	Rivularia	Contig	N/A	7.6 MB	JADEWL010000022.1_+:1236-1391 (1..53aa)	JADEWL010000022.1_+:34368-35684 (1..438aa)	JADEWL010000022_+:58245-58514 (1..91aa)	JADEWL010000045.1_N.D:38828-39382 (1..184aa)
							JADEWL010000022.1_-:5928-5680 (54..136aa)	JADEWL010000022.1_+:47161-47205 (439..453aa)	JADEWL010000022_+:60279-61292 (92..428aa)	JADEWL010000021.1_N.D:65647-64835 (185..455aa)
							JADEWL010000022.1_+:13946-14326 (137..263aa)	JADEWL010000022.1_+:57989-58090 (454..485aa)	JADEWL010000045_N.D:38302-38550 (429..511aa)
							JADEWL010000022.1_+:34142-34231 (264..292aa)
15	Calothrix parasitica NIES-267	GCA_002368095.1	Rivularia	Chromosome	IV	9.5 Mb	chr_+:6854189-6854668 (1-165aa)	chr_+:6856974-6857212 (1-79aa)	chr_+:6901638-6901907 (1-91aa)	chr_+:6927802-6928356 (1-184aa)		chr_+:6841877-6842029 (31-81aa)
							chr_+:6856417-6856797 (166-292aa)	chr_+:6858937-6859605 (80-302aa)	chr_+:6903743-6904750 (92-426aa)	chr_+:6957623-6958432 (185-454aa)		chr_+:6843940-6844950 (82-425aa)
								chr_+:6873929-6874381 (303-453aa)	chr_+:6927140-6927373 (427-511aa)			chr_+:6848955-6849122 (426-481aa)
								chr_+:6901378-6901476 (454-485aa)
16	Rivularia sp. MS3	GCA_019192545.1	Rivularia	Contig	N/A	9.2 Mb	JAHCMI010000005.1_-:164750-164559 (1..63aa)	JAHCMI010000005.1_-:62962-62714 (1..82aa)	JAHCMI010000005.1_-:26519-25242 (1..426aa)
							JAHCMI010000005.1_-:162665-162447 (64..136aa)	JAHCMI010000005.1_-:60979-60743 (83..161aa)	JAHCMI010000055.1_N.D:35611-35357 (427..511aa)
							JAHCMI010000005.1_-:63591-63124 (137..292aa)	JAHCMI010000005.1_-:58806-57931 (162..453aa)
								JAHCMI010000005.1_-:26770-26675 (454..485aa)
17	Rivularia sp. PCC 7116	GCA_000316665.1	Rivularia	Complete	IV	8.7 Mb	chr_-:8057534-8056814 (1-241aa)	chr_-:7994546-7994298 (1-82aa)	chr_-:7954847-7953570 (1-426aa)			chr_-:8063980-8063783 (1-65aa)
							chr_-:7994821-7994708 (255-292aa)	chr_-:7992568-7992020 (83-263aa)	chr_-:7868839-7868585 (427-511aa)			chr_-:8061914-8060688 (66-481aa)
								chr_-:7983206-7983099 (264-299aa)
								chr_-:7979751-7979290 (300-453aa)
								chr_+:7955158-7955003 (454-485aa)
18	Scytonematopsis contorta HA4267-MV1	GCA_019359035.1	Calothrix	Contig	V	10.7 Mb		JAHHIC010000008.1_N.D:21608 -20247 (1..453aa)	JAHHIC010000008.1_-:2476 -1193 (1..426aa)			JAHHIC010000052.1_N.D:15947 -15003 (1..315aa)
								JAHHIC010000008.1_-:2887 -2792 (454..485aa)	JAHHIC010000092.1_N.D:42758 -42504 (427..511aa)			JAHHIC010000008.1_-:26446 -25988 (316..475aa)
19	Calothrix sp. 336/3	GCA_000734895.2	Calothrix	Complete	IV	6.4 Mb
20	Calothrix sp. NIES-3974	GCA_002368395.1	Calothrix	Complete	IV	6.0 Mb		chr_+:3899388-3900749 (1-453aa)	chr_+:3910145-3910624 (1-160aa)	chr_+:3914430-3914984 (1-184aa)
								chr_+:3909845-3909934 (454-485aa)	chr_+:3912606-3913657 (161-511aa)	chr_-:3944039-3943230 (185-454aa)
21	Calothrix sp. PCC 6303	GCA_000317435.1	Calothrix	Complete	IV	7.0 Mb	chr_-:466351-465950 (1-136aa)	chr_-:276475-275132 (1-453aa)		chr_-:258392-257838 (1-184aa)
							chr_-:277114-276659 (137-284aa)	chr_-:260920-260804 (454-481aa)		chr_+:242074-242910 (185-465aa)
23	Calothrix elsteri CCALA953	GCA_002289455.1	Calothrix	Contig	IV	7.0 Mb	NTFS01000068.1_N.D:7490-7074 (1..139aa)	NTFS01000709.1_+:531-1241 (1..237aa)	NTFS01000494.1_N.D:2650-3927 (1..426aa)			NTFS01000410.1_N.D:270-76 (1..65aa)
							NTFS01000025.1_N.D:16607-16192 (140..278aa)	NTFS01000450.1_N.D:1838-2446 (238..440aa)	NTFS01000055.1_N.D:16489-16743 (427..511aa)			NTFS01000217.1_N.D:6572-7825 (66..483aa)
							NTFS01000709.1_+:332-382 (279..295aa)	NTFS01000494.1_N.D:2311-2446 (441..485aa)
24	Calothrix sp. NIES-4105	GCA_002368415.1	Calothrix	Chromosome	IV	12.0 Mb	chr_-:3850725-3850318 (1-136aa)		chr_-:3775833-3774553 (1-426aa)
							chr_-:3838971-3838603 (137-259aa)		chr_-:3744536-3744282 (427-511aa)
							chr_-:3777778-3777671 (260-295aa)
25	Calothrix sp. NIES-4071	GCA_002368455.1	Calothrix	Complete	IV	12.0 Mb	-:3850482-3850066 (1..139aa)		-:3775590-3774310 (1..426aa)
							-:3838719-3838348 (140..263aa)		-:3744293-3744039 (427..511aa)
							-:3777523-3777428 (264..295aa)
26	Calothrix sp. PCC 7103	GCA_000331305.1	Calothrix	Scaffold	IV	11.6 Mb	KB217478.1_-:2473440-2472967 (1..85aa)	KB217478.1_-:2257094-2256858 (1..79aa)	KB217478.1_-:2216798-2215515 (1..428aa)
							KB217478.1_-:2378223-2378062 (86..139aa)	KB217478.1_-:2255107-2254448 (80..299aa)	KB217478.1_-:2186750-2186502 (429..511aa)
							KB217478.1_-:2257729-2257238 (140..295aa)	KB217478.1_-:2252775-2252317 (300..453aa)
								KB217478.1_-:2217096-2217001 (454..485aa)
27	Calothrix sp. HK-06 ( NIES-2101)	GCA_001904745.1	Calothrix	Scaffold	IV	10.0 Mb		MRCD01000017.1_N.D:8565-7207 (1..453aa)	MRCD01000019.1_+:66113-67396 (1..428aa)
								MRCD01000019.1_+:65804-65899 (454..485aa)	MRCD01000019.1_+:95499-95747 (429..511aa)
28	Calothrix sp. FI2-JRJ7	GCA_019359675.1	Calothrix	Contig	N/A	8.7 Mb			JAHHGX010000077.1_-:60166-58883 (1..426aa)
									JAHHGX010000077.1_-:30314-30006 (427..511aa)
29	Calothrix desertica PCC 7102	GCA_007830875.1	Calothrix	Scaffold	IV	11.4 Mb	VLKB01000007.1_+:2573953-2574042 (1..30aa)	VLKB01000007.1_+:2664469-2665827 (1..453aa)	VLKB01000002.1_+:4874-6151 (1..426aa)			VLKB01000007.1_+:2567211-2568158 (1..321aa)
							VLKB01000007.1_+:2575949-2576248 (31..135aa)	VLKB01000002.1_+:4522-4617 (454..485aa)	VLKB01000002.1_+:70964-71218 (427..511aa)			VLKB01000007.1_+:2570444-2570923 (322..483aa)
							VLKB01000007.1_+:2605418-2605796 (136..262aa)
							VLKB01000007.1_+:2664225-2664326 (263..295aa)
30	Rivularia sp. IAM M-261	GCA_019973055.1	Calothrix	Scaffold	N/A	11.3 Mb	BPQA01000001.1_+:91432 -91530 (1-32aa)	BPQA01000001.1_+:264592 -265497 (1..302aa)	BPQA01000001.1_+:324599 -325882 (1..428aa)	BPQA01000001.1_+:358796-359224 (1..144aa)
							BPQA01000001.1_+:93298 -93978 (33-259aa)	BPQA01000001.1_+:267138 -267605 (303..453aa)	BPQA01000001.1_+:358017-358265 (429..511aa)	BPQA01000001.1_+:369199-370173 (154..476aa)
							BPQA01000001.1_+:'264341-264448 (260-295aa)	BPQA01000001.1_+:324326 -324421 (454..485aa)
31	Calothrix sp. PCC 7716	GCA_019977735.1	Calothrix	Complete	IV	12.4 Mb	chr_+:6121157-6121945 (1-263aa)	chr_+:6286793-6288151 (1-453aa)	chr_+:6342576-6343853 (1-426aa)	chr_+:6378039-6378467 (1-144aa)		chr_+:6099200-6100129 (1-315aa)
							chr_+:6286554-6286649 (264-295aa)	chr_+:6342284-6342376 (454-485aa)	chr_+:6377519-6377773 (427-511aa)	chr_+:6388420-6389391 (154-476aa)		chr_+:6117577-6118074 (316-483aa)
1 NIES-4101 (No.22) is shown in Table 1.							* '+/- indicates strandedness. Exact coding sequence lengths are unknown due to genomic rearrangement events with several base-pair overlaps.
