## Supplementary Table S5 for "Restoration of the Functional *nif* Gene Cluster by Seven Excision and Two Inversion Events during Heterocyst Development in the Nitrogen-Fixing Cyanobacterium *Calothrix* sp. NIES-4101"

### Sheet: Sheet1
Supplementary Table S5. Primer list used for the PCR experiments (Fig. 1B and Supplementary Fig. S3).
Name	Sequence	Target	Size of the PCR products amplified from the restored genome in heterocysts (bp)	Size of the PCR products amplified from the genome of vegetative cells (bp)
Fd_F1	GGACGCACAAATCACAAGCAATAC	nifB	2673	no amplify
nifBpro_R1	GCATCAGCCAGTTCAGACTTTCACT
nifD1_F2	GGGAGGTGTCATATTTGCCTCTGTT	nifH1	1558	no amplify
nifU_R2	AAGAAGTTCGCCCCGTACTCATC
nifK1_F3	TCCACTCGGAAACACGTTCTACTTC	nifD	2014	225190
nifH4_R1	GGTAAGCCTGCTGAAGCTACCAAAT
nifE_F1	GGTCCGTGTACTAAGTGAGCAGCAT	nifK	2731	235109
nifD_R2	TACCTGCGTTTGAAGACTTGGGTATC
nifE_F1	GGTCCGTGTACTAAGTGAGCAGCAT	nifH1DK	5201	no amplify
nifU_R1	GTTGGCTCTCCAGTTCGGAAATAGT
nifH3_F1	TGTCGCGAGGTACGAAGTGAATCAT	nifUS-fdxN	4090	54517
nifB3_R1	AATTGGCGAATCACCCAAAGAAAAACT
nifE_F1	GGTCCGTGTACTAAGTGAGCAGCAT	restored nif cluster	10537	260421
nifBpro_R1	GCATCAGCCAGTTCAGACTTTCACT
nifE_F1	GGTCCGTGTACTAAGTGAGCAGCAT	restored nif cluster	8449	no amplify
nifB_F2	GTAGACCATTTTTGCCAGGGTGGATA
