## Supplementary Table S6 for "Restoration of the Functional *nif* Gene Cluster by Seven Excision and Two Inversion Events during Heterocyst Development in the Nitrogen-Fixing Cyanobacterium *Calothrix* sp. NIES-4101"

### Sheet: supplementary5
Supplementary Table S6. Full primer list used for the PCR experiments and corresponding Sanger-sequencing.
Name	Sequence	Primer direction on the restored genome1	Used for amplification (the fragment numbers in Supplementary Fig. S3)	Used for amplification (the fragments a and b in Fig. 1B)
nifE_F1	GGTCCGTGTACTAAGTGAGCAGCAT	f	4, 5	a, b
nifE_R1	CCGGATGCGAACATAACAGTCAAAA	r
nifK_F1	TTGCTGTTGCGATCCATTTCATCAAG	f
nifK2_R1	TCCTCTGTTCGATCGCCATCACTTA	r
nifK1_F1	CTAAGCGACCACGCTCAACTTCTAA	f
nifK_R1	CTGGTAAAGCAATCCCTGCTGAGTTA	r
nifK1_F2	GATAACCTCAGCCATACAGGTGGTG	f
nifK1_R1	CTCTGCGGTTTCTTCTTCGATGACT	r
nifK1_F3	TCCACTCGGAAACACGTTCTACTTC	f	3
nifD_F1	TAATATTTCCTGGAGTTGGGGGAGT	f
nifD4_R1	GGAAGAAAGGTGCTGCTAAGAAAGC	r
nifD_R1	TTACCTTTCCGTCAAATGCACTCTT	r
nifD_R2	TACCTGCGTTTGAAGACTTGGGTATC	r	4
nifD_F3	ATCTCACGCAATGAAGCAGCAATTTT	f
nifD1_R1	CCCACTTCGACAAAGCAAAGAAAG	r
nifD1_F3	GATTGCGATACACCACGGAAACCTT	f
nifD_R3	CAAACCAGTTATTCCTCTTCGTTGCG	r
nifD1_F1	GGTCATTACACCAGGAACGGATTTG	f
nifD1_F2	GGGAGGTGTCATATTTGCCTCTGTT	f	2
nifH_F1	AACATTTGCTCCTCTTTGTCTTCCTG	f
nifH4_R1	GGTAAGCCTGCTGAAGCTACCAAAT	r	3
nifH3_F1	TGTCGCGAGGTACGAAGTGAATCAT	f	6
nifH3_R1	CGTAAAGTTGACCGTGAAGCTG	r
nifH2_R1	CGTGGCGTTAAGTGCGTAGAATCTG	r
nifH_R1	AACGTCACCCAATACGTCGTAAGATA	f
nifH1_R1	CGTGGCGTTAAGTGCGTAGAATCTG	r
nifH1_F1	GCAGCTAGGGTATTTTGCGAGGTTGTA	f
nifU_R1	GTTGGCTCTCCAGTTCGGAAATAGT	r	5
nifU_R2	AAGAAGTTCGCCCCGTACTCATC	r	2
nifU_F1	CAATGCACCTTCATCGTCATCTTCA	f
nifU_R3	GCGATCGCATCTTCAGAAGCTTTAGT	r
nifU_F2	CAGTGGCAATTTTCACACCTGCTTC	f
nifS_F2	AAGCAGCTTTGTCGTCTGTGAATGG	f
nifS_R2	TACGGCATCTGTGCATCTTCTGGTT	r
nifS_F1	TACCTTTGGGTGCGTGAATTTTGTG	f
nifS_R1	ACAGTGCAAGCAACTGGAAAGCAAA	r
nifS-Fd_R1	GCCCTCACTCACAAAGTTTCAACACA	r
Fd_R1	TTGTGATTTGTGCGTCCCTGTCTGT	r
Fd_F1	GGACGCACAAATCACAAGCAATAC	f	1
Fd-nifB_F1	CTAGCGGTTGAGTCTTTTGGCTGTA	f
nifB_3_R1	AATTGGCGAATCACCCAAAGAAAAACT	r	6
nifB_F2	GTAGACCATTTTTGCCAGGGTGGATA	r		b
nifB3_F1	CACCCTGGCAAAAATGGTCTACTC	f
nifB3-2_Jct_F1	ATGAATTTATCTTTAGTAAATTCTTGGCTGCGGTC	f
nifB3-2_Jct_R1	AGAAGACCGCAGCCAAGAATTTACTAAAGATAAATTC	r
nifB2_R2	TGGCACTCACTTTGGCTTAACTGGA	r
nifB2_R1	CAAACGGTTTAATGCTGCCCGAAT	r
nifB_F1	CAAAGGTTCGGAAAGTCTTTTCAGG	f
nifB2_F-1	GCGTAATGATGGTGTGCTTCTTCAC	f
nifB_1-2Jct_R1	TCAAAAATAAGTGGTTGCGGATGCACAGGCAAC	r
Nif_promorter_R2	TCCTTTCTTCACTCCAGGCTTTTG	r
nifBpro_R1	GCATCAGCCAGTTCAGACTTTCACT	r	1	a
1 f, Forward primer; r, Reverse primer
